# The Drosophila Baramicin polypeptide gene protects against fungal infection

**DOI:** 10.1101/2020.11.23.394148

**Authors:** M.A. Hanson, L.B. Cohen, A. Marra, I. Iatsenko, S.A. Wasserman, B. Lemaitre

## Abstract

The fruit fly *Drososphila melanogaster* combats microbial infection by producing a battery of effector peptides that are secreted into the haemolymph. Technical difficulties prevented the investigation of these short effector genes until the recent advent of the CRISPR/CAS era. As a consequence, many putative immune effectors remain to be characterized and exactly how each of these effectors contributes to survival is not well characterized. Here we describe a novel *Drosophila* antifungal peptide gene that we name *Baramicin A*. We show that *BaraA* encodes a precursor protein cleaved into multiple peptides via furin cleavage sites. *BaraA* is strongly immune-induced in the fat body downstream of the Toll pathway, but also exhibits expression in the nervous system. Importantly, we show that flies lacking *BaraA* are viable but susceptible to the enomopathogenic fungus *Beauveria bassiana*. Consistent with *BaraA* being directly antimicrobial, overexpression of *BaraA* promotes resistance to fungi and the IM10-like peptides produced by *BaraA* synergistically inhibit growth of fungi in vitro when combined with a membrane-disrupting antifungal. Surprisingly, *BaraA* males but not females display an erect wing phenotype upon infection. Collectively, we identify a new antifungal immune effector downstream of Toll signalling, improving our knowledge of the *Drosophila* antimicrobial response.
