## Supplementary material for "The Drosophila Baramicin polypeptide gene protects against fungal infection": Hanson_etal_2020_supplemetary_figures_and_data_file_1: Baramicin-Peptide_characteristics_and_MALDIstdcurves.xlsx

### Sheet: BaraA peptide characteristics
Peptide	Charge (pH7)	PI given Q	Charge (pH7) pQ	PI given pQ		Calculated using https://pepcalc.com/
IM24	+3.4	9.93	+2.4	9.9
IM12	+1.1	9.54	+0.1	8.07
IM10	+2.1	10.86	+1.1	10.84
IM13	+0.1	7.52	-0.9	5.23
IM22 C-terminus	+1.2	9.72	n/a	8.16

### Sheet: Uttenweiler-Joseph std curve
Peptide	Expected	Observed	Adjusted	Expected-Adjusted
20	5015	5023	5018.82	3.8242
21	5934	5939	5928.78	-5.2214
23	9482	9521	9487.14	5.1374
24	10030	10064	10026.6	-3.4464
22		5984	5973.48

### Sheet: Hanson et al 2020 std curve
Peptide	Observed	Expected	Adjusted	Expected-Adjusted
Dro-MS	2404.1	2401	2402.11	1.10989
Dso2	2697.4	2694	2695.09	1.08726
Drs	4895.3	4889	4890.57	1.56957
IM33	6803.5	6795	6796.67	1.67055
IM24	10042.3	10031	10031.9	0.90787
IM22	5981	5974.5	5975.08	0.5753
