## Supplementary material for "The Drosophila Baramicin polypeptide gene protects against fungal infection": Hanson_etal_2020_supplemetary_figures_and_data_file_1: Erect Wing Observations-Nov3-2020.xlsx

### Sheet: Sheet1
				ewg # @ time
Experiment	Gtype	Sex	# in vial	8hpi	1 day	2 days	4 days	6 days			Only counting the # ewg alive since # dead is confused by vial flipping
A. fumigatus	iso	m	20	1	1	1	1.5	1
19-02-2020	iso dBaraA	m	20	3	4	3	3	3
	iso Bom	m	20	3	2	3	2	2
	iso spz	m	5	5	2.5	2.5	3	2
	OR	m	20	0	0	0.5	0	0
	Bom CS	m	20	1	0	0	1	0
	w; dBaraA ©	m	19	8	6	7	6	7
	Bom, dBaraA	m	20	0	0	0	0	0
Experiment	Gtype	Sex	# in vial					~7 days
A. fumigatus	iso	m	20					0					iso	iso BaraA	iso Bom
21-01-2020	iso dBaraA	m	20					unknown					0	15	10
	iso Bom	m	20					unknown					0	17.5	0
	iso spz	m	20					unknown					0	5	0
	OR	m	20					0					0	5	0
	Bom CS	m	20					unknown
	w; dBaraA ©	m	20					20					0	10.625	2.5
	Bom, dBaraA	m	20					few or none					0	6.57489	5
Experiment	Gtype	Sex	# in vial				~4 days (Hannah)	~6 days (Mark)	~9 days
A. fumigatus	iso	m	20				0	0	0
31-01-2020	iso dBaraA	m	20				1	0	3.5
	iso Bom	m	14				0	0	0
	iso spz	m	19				most erect	5 of 8	all 4 remaining
	OR	m	20				0		0
	Bom CS	m	20				3		0
	w; dBaraA ©	m	20				5	3	unknown
	Bom, dBaraA	m	20				2		1
Experiment	Gtype	Sex	# in vial		~18hpi	2 days	3 days	5 days
E. faecalis	OR	m	~20		0	2	1	1
25-02-2020	Bom CS	m	~20		0	0	0	0
	w; dBaraA ©	m	~20		11	16	16	8
	Df(BaraA)/OR	m	~20		3	4	3	3			4.5	0.707107		0.225	0.0353553
	OR/dBaraA©	m	~20		2	3	2	5			8.5	7.77817		0.425	0.388909
	Df(BaraA)/dBaraA©	m	~20		4	5	5	2.5			8.5	4.94975		0.425	0.247487
	iso	m	~20		0	0	0	0			0.5	0.707107		0.025	0.0353553
	Df(BaraA)/iso	m	~20		2	3	3	3			3.25	0.353553		0.1625	0.0176777
	iso/iso dBaraA	m	~20		0	1	0	1			2.25	1.76777		0.1125	0.0883883
	Df()/iso dBaraA	m	~20		0	2	1	0			2.5	0.707107		0.125	0.0353553
Experiment	Gtype	Sex	# in vial		~18hpi	3 days	4 days
E. faecalis	OR	m	~20		1	1.5	0
27-02-2020	Bom CS	m	~20		2	all dead
	iso dBaraA	m	~20		3	7	2
	Df(BaraA)/OR	m	~20		3	5	1
	OR/dBaraA©	m	~20		6	14	6
	Df(BaraA)/dBaraA©	m	~20		9	12	4
	iso	m	~20		1	1	0
	Df(BaraA)/iso	m	~20		1	3.5	2
	iso/iso dBaraA	m	~20		1	3.5	2
	Df()/iso dBaraA	m	~20		1	3	0
Experiment	Gtype	Sex	# in vial			3 days	4 days	5 days
B. bassiana	iso	m	20			2	2	1 dead		0	0	2	0.1	0
04-03-2020	iso dBaraA	m	20			12	12	some dead, 6 remain ewg		4.93288	0.246644	6.33333	0.32	0.25
	iso Bom	m	20			6	5	5 still alive, mixed ewg		3.21455	0.160728	2.33333	0.12	0.16
Experiment	Gtype	Sex	# in vial	8hpi	1 day	2 days
B. subtilis	iso	m	20	0	0	0
13-02-2020	iso dBaraA	m	20	6	6	6
	iso Bom	m	20	1	1	1
	OR	m	20	6	5	5
	Bom CS	m	20	2	1	1
	w; dBaraA ©	m	20	8.5	8	8
Experiment	Gtype	Sex	# in vial			3 days	4 days
B. bassiana	iso	m	20			2	0
10-03-2020	iso dBaraA	m	20			3	4
	iso Bom	m	20			0	0
Experiment	Gtype	Sex	# in vial	8hpi		3 days	4 days
B. bassiana	iso	m	20	1		2	2 of 19
11-03-2020	iso dBaraA	m	20	7		4	1 of 7
	iso Bom	m	20	1		1	0 of 1
Experiment	Gtype	Sex	# in vial			3 days	4 days
B. bassiana	OR	m	19			3?	1
08-06-2020	OR/BaraA-IR	m	20			0	0
	OR/ActGal4	m	14			0	2
	Act>BaraA-IR	m	20			1	3
	Bom55C CS	m	20			0	0
Experiment	Gtype	Sex	# in vial			3 days	4 days	5 days
B. bassiana	OR	m	20					0
12-06-2020	OR/BaraA-IR	m	20					1
	OR/ActGal4	m	20					0
	Act>BaraA-IR	m	20					1
	Bom55C CS	m	20					0
Experiment	Gtype	Sex	# in vial			3 days	4 days	7 days
A. fumigatus	iso	m	20					0
08-06-2020	iso BaraA	m	20					1
	iso Mtk; Drs	m	20					2
	iso Mtk, BaraA; Drs	m	20					7
	iso Bom	m	20					0
	all same	f	20 per					none in females
Experiment	Gtype	Sex	# in vial	2hpi	1 day
C. albicans	+; Rel, spz	m	26	7	10	0.384615
02-06-2020	+; Rel, spz	f	19	0	1	0.0526316				<- shows ewg present in Rel, spz, but that Act>BaraA does not rescue
	Act>BaraA; Rel, spz	m	28	15	13	0.464286				Done alongside CFUs 02/06/2020
	Act>BaraA; Rel, spz	f	13	1	3	0.230769
Experiment	Gtype	Sex	# in vial		1 day	2 days	2days %
UC	iso	m	9		0	0	0
~28-06-2020	iso dBaraA	m	10		0	0	0
	iso Bom	m	10		0	0	0
	iso RelE20	m	10		0	0	0
	OR-R	m	10		0	1.5	0.15
	w; dBaraA ©	m	15		2	1	0.0666667
CI	iso	m	12		0	0	0
	iso dBaraA	m	16		1	1	0.0625
	iso Bom	m	13		0	1	0.0769231
	iso RelE20	m	15		1	1	0.0666667
	OR-R	m	15		2	2	0.133333
	w; dBaraA ©	m	15		1	4	0.266667
Experiment	Gtype	Sex	# in vial	2hpi	1 day	2 days	1day %	2days %
CI	iso	m	20	1	1	2	0.05	0.1
02-07-2020	iso dBaraA	m	20	4	3	3	0.15	0.15
	iso Bom	m	20	1	0	1	0	0.05
	iso Hay-psh	m	20	2	1	2	0.05	0.1
	OR-R	m	20	2	2	1	0.1	0.05
	w; dBaraA ©	m	20	0	0	0	0	0
	Bom55C CS	m	20	0	0	0	0	0
HK-Efae	iso	m	16	0	0	0	0	0
OD100	iso dBaraA	m	20	5	4	6	0.2	0.3
	iso Bom	m	13	0	0	0	0	0
	iso Hay-psh	m	15	0	0	x	0	#VALUE!
	OR-R	m	20	1	1	0	0.05	0
	w; dBaraA ©	m	20	8	8	8	0.4	0.4
	Bom55C CS	m	12	1	0	0	0	0
Efae (live)	iso	m	15	1	0	0	0	0
OD5	iso dBaraA	m	20	3	3	4	0.15	0.2
	iso Bom	m	14	1	1	x	0.0714286	#VALUE!
	iso Hay-psh	m	16	0	1	x	0.0625	#VALUE!
	OR-R	m	20	0	2	2	0.1	0.1
	w; dBaraA ©	m	20	11	12	14	0.6	0.7
	Bom55C CS	m	12	1	0	x	0	#VALUE!

### Sheet: Efae and CI
													HK-Efae OD100
Experiment	Gtype	Sex	# in vial		~18hpi	2 days	3 days	5 days			2 days %		Gtype	n exp	HK-Efae avg	HK-Efae StDev
E. faecalis	OR	m	21		0	2	1	1			0.0952381		iso	3	0.0166667	0.0288675
25-02-2020	Bom CS	m	20		0	0	0	0			0		iso dBaraA	3	0.233333	0.057735
	w; dBaraA ©	m	20		11	16	16	8			0.8		OR	3	0.0166667	0.0288675
	Df(BaraA)/OR	m	21		3	4	3	3			0.190476		w; dBaraA ©	3	0.333333	0.11547
	OR/dBaraA©	m	20		2	3	2	5			0.15		iso Rel[E20]	3	0.0811966	0.0834155
	Df(BaraA)/dBaraA©	m	20		4	5	5	2.5			0.25		iso Hay-psh	2	0.03125	0.0441942
	iso	m	21		0	0	0	0			0		iso Bom	3	0.0350877	0.0607737
	Df(BaraA)/iso	m	21		2	3	3	3			0.142857		Bom CS	3	0.0166667	0.0288675
	iso/iso dBaraA	m	22		0	1	0	1			0.0454545		+;;spz	3	0.336182	0.106866
	Df()/iso dBaraA	m	20		0	2	1	0			0.1
Experiment	Gtype	Sex	# in vial		~18hpi	3 days	4 days				3 days %		Clean injury
E. faecalis	OR	m	20		1	1.5	0				0.075		Gtype	n exp	CI avg	CI StDev
27-02-2020	Bom CS	m	20		2	all dead				0.1	0.1		iso	2	0.05	0.0707107
	iso dBaraA	m	20		3	7	2				0.35		iso dBaraA	2	0.10625	0.0618718
	Df(BaraA)/OR	m	20		3	5	1				0.25		OR	2	0.0916667	0.0589256
	OR/dBaraA©	m	20		6	14	6				0.7		w; dBaraA ©	2	0.133333	0.188562
	Df(BaraA)/dBaraA©	m	20		9	12	4				0.6		iso Rel[E20]	2	0.0583333	0.0117851
	iso	m	20		1	1	0				0.05		iso Hay-psh	1	0.1
	Df(BaraA)/iso	m	17		1	3.5	2				0.205882		iso Bom	2	0.0634615	0.0190375
	iso/iso dBaraA	m	20		1	3.5	2				0.175		Bom CS	2	0.0263158	0.0372161
	Df()/iso dBaraA	m	20		1	3	0				0.15		+;;spz	2	0.0833333	0.117851
Experiment	Gtype	Sex	# in vial	2hpi	1 day	2 days	5 days			1day %	2days %
CI	iso	m	20	1	1	2	1of19			0.05	0.1		Live Efae OD5
02-07-2020	iso dBaraA	m	20	4	3	3	3of20			0.15	0.15		Gtype	n exp	Live Efae Avg	Live Efae StDev
	iso Bom	m	20	1	0	1	0of20			0	0.05		iso	4	0.0125	0.025
	iso Hay-psh	m	20	2	1	2	0of17			0.05	0.1		iso dBaraA	4	0.2375	0.110868
	OR-R	m	20	2	2	1	2of19			0.1	0.05		OR	4	0.0925595	0.0119196
	w; dBaraA ©	f	20	0	0	0	0of20			0	0		w; dBaraA ©	4	0.608553	0.244471
	Bom55C CS	m	20	0	0	0	0of19			0	0
HK-Efae	iso	m	16	0	0	0	0of14			0	0		Df(BaraA)/OR	2	0.220238	0.0420897
OD100	iso dBaraA	m	20	5	4	6	5of19			0.2	0.3		OR/dBaraA©	2	0.425	0.388909
	iso Bom	m	13	0	0	0	1of12			0	0		Df(BaraA)/dBaraA©	2	0.425	0.247487
	iso Hay-psh	m	15	0	0	x				0	#VALUE!
	OR-R	m	20	1	1	0	1of20			0.05	0		Df(BaraA)/iso	2	0.17437	0.0445656
	w; dBaraA ©	m	20	8	8	8	16of18			0.4	0.4		iso/iso dBaraA	2	0.110227	0.0916025
	Bom55C CS	m	12	1	0	0	1of8			0	0		Df()/iso dBaraA	2	0.125	0.0353553
Efae (live)	iso	m	15	1	0	0	2of13			0	0
OD5	iso dBaraA	m	20	3	3	4	4of15			0.15	0.2		iso Bom	4	0.0607143	0.0123718
	iso Bom	m	14	1	1	x				0.0714286	#VALUE!		Bom CS	4	0.0381579	0.0481179	<- n = 6 in exp1, 12 in exp2
	iso Hay-psh	m	16	0	1	x				0.0625	#VALUE!		+;;spz	2	0.201974	0.0376708
	OR-R	m	20	0	2	2	4of16			0.1	0.1		iso Rel[E20]	4	0.0339912	0.0412024
	w; dBaraA ©	m	20	11	12	14	10of12			0.6	0.7
	Bom55C CS	m	12	1	0	x				0	#VALUE!
Experiment	Gtype	Sex	# in vial		1 day	2 days					2days %
UC	iso	m	9		0	0					0
~28-06-2020	iso dBaraA	m	10		0	0					0
	iso Bom	m	10		0	0					0
	iso RelE20	m	10		0	0					0
	OR-R	m	10		0	1.5					0.15
	w; dBaraA ©	m	15		2	1					0.0666667
CI	iso	m	12		0	0					0
	iso dBaraA	m	16		1	1					0.0625
	iso Bom	m	13		0	1					0.0769231
	iso RelE20	m	15		1	1					0.0666667
	OR-R	m	15		2	2					0.133333
	w; dBaraA ©	m	15		1	4					0.266667
Experiment	Gtype	Sex	# in vial	2hpi	1 day	2 days				1day %	2days %
UC	w; dBaraA ©	m	14	2	2	2				0.142857	0.142857
CI	w; dBaraA ©	m	15	2	2	1				0.133333	0.0666667
HK-Efae	iso	m	19	1	0	0				0	0
OD100	iso dBaraA	m	20	5	4	4				0.2	0.2
	iso Bom	m	20	0	0	0				0	0
08-07-2020	iso Hay-psh	m	13	1	0	0				0	0
	+;;spz	m	9	4	4	4				0.444444	0.444444
	OR-R	m	20	2	2	1				0.1	0.05
	w; dBaraA ©	m	20	7	9	8				0.45	0.4
	Bom55C CS	m	20	2	2	1				0.1	0.05
	iso RelE20	m	13	1	1	1				0.0769231	0.0769231
Efae (live)	iso	m	19	2	1	0				0.0526316	0
OD5	iso dBaraA	m	20	3	6	4of18				0.3	#VALUE!
	iso Bom	m	14	2	1	n/a				0.0714286	#VALUE!
	iso Hay-psh	m	16	1	1	n/a				0.0625	#VALUE!
	+;;spz	m	8	2of9	2	1of1				0.25	#VALUE!
	OR-R	m	20	0	3	2				0.15	0.1
	w; dBaraA ©	m	19	10	11	13				0.578947	0.684211
	Bom55C CS	m	19	1	1	n/a				0.0526316	#VALUE!
	iso RelE20	m	12	0	0	1				0	0.0833333
Experiment	Gtype	Sex	# in vial	2hpi	1 day	2 days				1day %	2days %
HK-Efae OD100	+;;spz	m	15		5	XofX				0.333333	#VALUE!
live-Efae OD5	+;;spz	m	15		3	XofX				0.2	#VALUE!
CI	+;;spz	m	6		1	XofX				0.166667	#VALUE!
13-07-2020, 4pm
Experiment	Gtype	Sex	# in vial	2hpi	1 day	2 days				1day %	2days %
HK-Efae	iso	m	20	0	0	1				0	0.05
OD100	iso dBaraA	m	20	3	4	4				0.2	0.2
	iso Bom	m	19	0	1	2				0.0526316	0.105263
20-07-2020	OR-R	m	20	0	0	0				0	0
	w; dBaraA ©	m	20	3	2	4				0.1	0.2
	Bom55C CS	m	20	0	0	0				0	0
	iso RelE20	m	12	3	2	2				0.166667	0.166667
Experiment	Gtype	Sex	# in vial	2hpi	1 day	2 days				1day %	2days %		Ecc15
live-Ecc15	iso	m	20	0	0					0	0		Gtype	n exp	Ecc15 avg	Ecc15 StDev
OD200	iso dBaraA	m	20	4	3					0.15	0		iso	2	0.025	0.0353553
	iso Bom	m	20	2	3					0.15	0		iso dBaraA	2	0.175	0.0353553
21-07-2020	OR-R	m	20	1	1					0.05	0		OR	2	0.1	0.0707107
	w; dBaraA ©	m	20	5	4					0.2	0		w; dBaraA ©	2	0.152632	0.0669891
	Bom55C CS	m	20	0	0					0	0		iso Rel[E20]	2	0.0909091	0.128565
	iso RelE20	m	20	0	0					0	0		iso Bom	2	0.1	0.0707107
													Bom CS	2	0.025	0.0353553
													+;;spz	2	0.0625	0.0883883
Experiment	Gtype	Sex	# in vial	2hpi	1 day	2 days				1day %	2days %
CI	+;+;spz	m	12		0	0				0	0
HK-Efae	+;+;spz	m	13		2	3				0.153846	0.230769
Experiment	Gtype	Sex	# in vial	2hpi	1 day	2 days				1day %	2days %
live-Ecc15	iso	m	20		1					0.05	0
OD200	iso dBaraA	m	20		4					0.2	0
	iso Bom	m	20		1					0.05	0
29-07-2020	OR-R	m	20		3					0.15	0
	w; dBaraA ©	m	19		2					0.105263	0
	Bom55C CS	m	20		1					0.05	0
	iso RelE20	m	11		2					0.181818	0
Experiment	Gtype	Sex	# in vial	2hpi	1 day	2 days				1day %	2days %
Ecc15-1	+;+;spz	m	16	2/16	2					0.125	0
Ecc15-2	+;+;spz	m	16	0/16	0					0	0
Experiment	Gtype	Sex	# in vial	2hpi	1 day	2 days			2hpi	1day %	2days %
CI	Bom 55C CS	m	19	0	1/20	1900-01-01			0	2307.89	0.0526316
04-08-2020	iso RelE20	m	20	1	1	1			0.05	0.05	0.05
HK-Efae	iso RelE20	m	18	0	0	0			0	0	0
live-Efae	iso dBaraA	m	20	4	2	2	Lots of mortality at 2dpi		0.2	0.1	0.1
	w; dBaraA ©	m	20	4	5	5			0.2	0.25	0.25
	iso Bom	m	20	0	1	0/0			0	0.05	#VALUE!
	iso Bom	m	20	2	1	0/2			0.1	0.05	#VALUE!
	iso RelE20	m	19	1/20	1/20	1			2307.89	2307.89	0.0526316
	iso RelE20	m	20	0	0	0			0	0	0
	iso RelE20	m	18	0	0	0			0	0	0
	+;+;spz	m	20	4	4	1/3			0.2	0.2	2191.65
	+;+;spz	m	19	2	3	0/7			0.105263	0.157895	#VALUE!

### Sheet: BbasR444-Mril
												%
Experiment	Gtype	Sex	# in vial	3dpi	5dpi	6dpi					Gtype	exp1	exp2	exp3	Avg (%)		StDev (%)
BbasR444	iso	m	19	0	0	0					iso	0	0	0	0	±	0
28-08-2020	iso dBaraA	m	14	1/13	2/13	1/12					iso dBaraA	0.153846	0.25	0.0526316	15.2159	±	8.69812
iso 200mg	iso Bom	m	20	0	0	n/a					iso Bom	0	0	0	0	±	0
OR 30mg	OR	m	20	0	0	1					OR	0	0.05	0	1.66667	±	0.948146
	Bom CS	m	20	0	0	0					Bom CS	0	0	0	0	±	0
	w; dBaraA ©	m	20	n/a	3	3					w; dBaraA ©	0.15	0.15	0.15	15	±	8.57365
	Bom, dBaraA	m	20	n/a	0/7	0/5					Bom, dBaraA	n/a	0.142857	n/a	14.2857	±	10.0005
	+;+;spz	m	20	n/a	1/4	n/a					+;+;spz	n/a	0.222222	n/a	22.2222	±	15.5563
Experiment	Gtype	Sex	# in vial	3dpi	5dpi	6dpi
BbasR444	iso	m	19	0	0	0						0	0.153846	0	0	0	0.15
01-09-2020	iso dBaraA	m	20	3	5	4						0	0.25	0	0.05	0	0.15	0.142857	0.222222
iso 200mg	iso Bom	m	20	0	0	1						0	0.0526316	0	0	0	0.15
OR 30mg	OR	m	20	0	1	0
	Bom CS	m	18	0	0	0						0	15.3846	0	0	0	15	0	0
	w; dBaraA ©	m	20	5	3	6						0	25	0	5	0	15	14.2857	22.2222
	Bom, dBaraA	m	20	2	2/14	2/13						0	5.26316	0	0	0	15	0	0
	+;+;spz	m	18	2	2/9	2/3
Experiment	Gtype	Sex	# in vial	3dpi	5dpi	6dpi
BbasR444	iso	m	17		0	1
01-09-2020	iso dBaraA	m	19		1	3
iso 200mg	iso Bom	m	19		0/8	0/5
OR 30mg	OR	m	20		0	0
	Bom CS	m	14		0	1/10
	w; dBaraA ©	m	20		3	7
	Bom, dBaraA	m	6		0/6	0/2
	+;+;spz	m	1		0/1
														Mrileyi	%
														Gtype	Avg (%)		StDev(%)
Experiment	Gtype	Sex	# in vial		5dpi	6dpi		%						OR	0.028125		0.0328744
M. rileyi	OR	m	16		1			0.0625						w; dBaraA ©	0.18125		0.1375
01-09-2020	w; dBaraA ©	m	16		6			0.375						Bom CS	0		0
25'C	Bom CS	m	18		0			0						Bom, dBaraA	0.231725		0.118719
	Bom, dBaraA	m	19		6			0.315789						+;+;spz	0.111826		0.0879817
	+;+;spz	m	17		3			0.176471
														iso	0		0
Experiment	Gtype	Sex	# in vial		5dpi	6dpi		%						iso dBaraA	0.15		0.0707107
M. rileyi	OR	m	20		0	0		0						iso Bom	0.0277778		0.0392837
03-09-2020	w; dBaraA ©	m	20		3	5		0.15
25'C	Bom CS	m	20		0	0		0
	Bom, dBaraA	m	20		3	4		0.15
	+;+;spz	m	16		3	6		0.1875
Experiment	Gtype	Sex	# in vial		5dpi	6dpi		%
M. rileyi	OR	m	20		1			0.05
14-09-2020-1	w; dBaraA ©	m	20		3			0.15
29'C	Bom CS	m	20		0			0
	Bom, dBaraA	m	20		7			0.35
	+;+;spz	m	14		0			0
	iso	m	20		0			0
	iso dBaraA	m	20		2			0.1
	iso Bom	m	18		1			0.0555556
Experiment	Gtype	Sex	# in vial		5dpi	6dpi		%
M. rileyi	OR	m	20		0			0
14-09-2020-2	w; dBaraA ©	m	20		1			0.05
29'C	Bom CS	m	20		0			0
	Bom, dBaraA	m	18		2			0.111111
	+;+;spz	m	12		1			0.0833333
	iso	m	20		0			0
	iso dBaraA	m	20		4			0.2
	iso Bom	m	20		0			0

### Sheet: Summary table
	Treatment			Percent (%) males showing ewg
	Pathogen	n exp	dpi ewg taken	iso DrosDel	iso ΔBaraA	iso BomΔ55C	iso spzrm7	OR-R	w; ΔBaraA	BomΔ55C	+; +; spzrm7	iso RelE20	BomΔ55C, ΔBaraA
	Clean Injury	2	2	5.0 ± 7.1	10.6 ± 6.2	6.3 ± 1.9		9.2 ± 5.9	13.3 ± 18.9	2.6 ± 3.7	8.3 ± 11.2	5.8 ± 1.2
	HK-E. faecalis (OD100)	3	2	1.7 ± 2.9	23.3 ± 5.8	3.5 ± 6.1		1.7 ± 2.9	33.3 ± 11.6	1.7 ± 2.9	33.6 ± 10.1	8.1 ± 8.3
	E. faecalis (OD5)	4	2	1.3 ± 2.5	23.8 ± 11.1	6.1 ± 1.2		10.5 ± 3.2	60.9 ± 24.4	3.8 ± 4.8	20.2 ± 3.8	3.4 ± 4.1
	B. subtilis	1	2	0	30	5		25	40	5
	A. fumigatus	4 or indicated	6	0.0 ± 0.0	10.6 ± 6.6	2.5 ± 5.0	51.3 ± 15.9 (n=2)	0.0 ± 0.0 (n=3)	50 ± 44.5 (n=3)	0.0 ± 0.0 (n=2)			5.0 ± 7.1 (n=2)
	B. bassiana (sporulating plate)	3	3	10.0 ± 0.0	31.5 ± 24.5	11.5 ± 16.0
	B. bassiana R444	3	5	0.0 ± 0.0	15.2 ± 8.7	0.0 ± 0.0		1.7 ± 1.0	15.0 ± 8.6	0.0 ± 0.0	22.2 ± 15.6		14.3 ± 10.0
	M. rileyi PHP1705	4 or indicated	5	0.0 ± 0.0 (n=2)	15.0 ± 7.1 (n=2)	2.8 ± 3.9 (n=2)		2.8 ± 3.3	18.1 ± 13.8	0.0 ± 0.0	11.2 ± 8.8		23.2 ± 11.9
	Ecc15	2	2	2.5 ± 3.5	17.5 ± 3.5	10.0 ± 7.1		10.0 ± 7.1	15.3 ± 6.7	2.5 ± 3.5	6.3 ± 8.8
	Treatment			Percent (%) males showing ewg
	Pathogen	n exp	dpi ewg taken	iso DrosDel	Df()/iso	iso ΔBaraA/iso	Df()/iso ΔBaraA	OR-R	Df()/OR	w; ΔBaraA/OR	Df()/w; ΔBaraA
	E. faecalis (OD5)	2	2	1.7 ± 2.9	17.4 ± 4.5	11.0 ± 9.2	12.5 ± 3.5	9.0 ± 1.3	22.0 ± 4.2	42.5 ± 38.9	42.5 ± 24.7
	Treatment			Percent (%) males showing ewg
	Pathogen	n exp	dpi ewg taken	Rel,spz	Act>BaraA;Rel,spz
	C. albicans (OD10)	pooled results	1	38.4	46.4
