## Supplementary material for "The Drosophila Baramicin polypeptide gene protects against fungal infection": Hanson_etal_2020_supplemetary_figures_and_data_file_1: Fly Stocks BaraA Jan11-2021.xlsx

### Sheet: Sheet1
Fly stock	Source	Identifier
iso w1118 DrosDel	Luis Teixeira
OR-R	Bruno Lemaitre
iso Rel[E20]	Luis Teixeira
iso spz[rm7]	Luis Teixeira
vas-Cas9	BDSC	51323
w; ΔBaraA	This study	C
iso ΔBaraA	This study
Bom[Δ55C]	Clemmons et al. (2015)
iso Bom[Δ55C]	Hanson et al. (2019)
Bom[Δ55C], ΔBaraA	This study
Actin5C-Gal4/CyO-GFP	Bruno Lemaitre
+; +; Rel[E20], spz[rm7]	This study
+; Actin5C-Gal4/CyO; Rel[E20], spz[rm7]	This study
+; UAS-BaraA (II); Rel[E20], spz[rm7]	This study	(II)
+; +; UAS-BaraA (III)	This study	(III)
w; Df(BaraA)/CyO; +	BDSC	23689
y,v; +; BaraA-IR {TRiP}	BDSC	28540
