## Supplementary material for "The Drosophila Baramicin polypeptide gene protects against fungal infection": Hanson_etal_2020_supplemetary_figures_and_data_file_1: Putative kB code annotations.xlsx

### Sheet: Sheet1
Putative κB binding site
κB consensus code		Dif/dorsal	GGGHHNNDVH	(Manual curation consensus of Busse et al. (2007) and Tanji et al. (2010))
		Rel	GGRDNNHHBS	(Copley et al., 2007)
Gene	CG#	NF-κB	Strand	Position	κB sequence
BaraA	CG33470	Dif/dorsal	5'	-83	GGGAAATTCT
		Dif/dorsal	3'	-131	GGGAATTTCT
		Rel	3'	-132	GGAATTTCTG
		Dif/dorsal	5'	-154	GGGTCAGGGC
		Rel	5'	-204	GGGATGATGG
BaraB	CG13749	Dif/dorsal	5'	-198	GGGATCGTGC
		Dif/dorsal	5'	-216	GGGCAACAGA
BaraC	CG30285	Dif/dorsal	5'	-149	GGGTAGTTCT
		Dif/dorsal	5'	-187	GGGTAAAGGC
		Dif/dorsal	3'	-232	GGGAAGAGAA
