## Supplementary material for "The Drosophila Baramicin polypeptide gene protects against fungal infection": Hanson_etal_2020_supplemetary_figures_and_data_file_1: BaraA_Primers-Oct20-2020.xlsx

### Sheet: Sheet1
Primer	Gene	Sequence	qPCR annealing temp	Reference	Notes
D. melanogaster
CG5791-70F	BomBc3 (formerly CG5791)	CTGATCGGCGCTCATCCCAG	60'C	Hanson et al. (2016)
CG5791-187R	BomBc3 (formerly CG5791)	GGGATGAGGAGAAGCTGCGG	60'C	Hanson et al. (2016)
Rp49 F	Rp49	GCCGCTTCAAGGGACAGTATCTG	60'C	Hanson et al. (2019a)
Rp49 R	Rp49	AAACGCGGTTCTGCATGAG	60'C	Hanson et al. (2019a)
DptA HanF	DptA	ATGCCCGACGACATGACCAT	60'C	Hanson et al. (2016)
DptA HanR	DptA	TTGTCGGTGGTCCACACCTT	60'C	Hanson et al. (2016)
BaraA-230F	BaraA	GGTGAGCATGTGTACACCGA	60'C	Hanson et al. (2019a)
BaraA-331R	BaraA	GGCGGAAAAATTGGGACCAC	60'C	Hanson et al. (2019a)
IM10junctionF1	CR45470/ATP8A	AATATCAGCGGTTCGGTGAC	64'C	this study	421bp product with forward primer general to either CR45470 or ATP8A, reverse primer in BaraA promoter region
IM10junctionR1	BaraA promoter	TTGGTGAAGCCAAATTCGAT	64'C	this study
